# GENEvaRX: A Novel AI-Driven Method and Web Tool Can Identify Critical Genes and Effective Drugs for Lichen Planus

**DOI:** 10.1101/2023.02.23.529678

**Authors:** Turki Turki, Y-h. Taguchi

## Abstract

Lichen planus (LP) is an autoimmune disorder diagnosed based on physical symptoms and lab tests. Examples of symptoms include flat bumps, and itchy and purplish skin, while lab tests include a shave biopsy of the lesion. When the pathology report shows consistency with LP and is negative for potential triggers for an allergy test and hepatitis C, a dermatologist typically prescribes corticosteroid in the form of pills or injection into the lesion to treat the symptoms. To understand the molecular mechanism of the disease and thereby overcome issues associated with disease treatment, there is a need to identify potential effective drugs, drug targets, and therapeutic targets associated the LP. Hence, we propose a novel computational framework based on new constrained optimization to support vector machines coupled with enrichment analysis. First, we downloaded three gene expression datasets (GSE63741, GSE193351, GSE52130) pertaining to healthy and LP patients from the gene expression omnibus (GEO) database. We then processed each dataset and entered it into our computational framework to select important genes. Finally, we performed enrichment analysis of selected genes, reporting the following results. Our methods outperformed baseline methods in terms of identifying disease and skin tissue. Moreover, we report 5 drugs (including, dexamethasone, retinoic acid, and quercetin), 45 unique genes (including PSMB8, KRT31, KRT16, KRT19, KRT17, COL3A1, LCE2D, LCE2A), and 23 unique TFs (including NFKB1, STAT1, STAT3) reportedly related to LP pathogenesis, treatments, and therapeutic targets. Our methods are publicly available in the GENEvaRX web server at https://aibio.shinyapps.io/GENEvaRX/.
