## Supplementary material for "GENEvaRX: A Novel AI-Driven Method and Web Tool Can Identify Critical Genes and Effective Drugs for Lichen Planus": DataSheet1.xlsx

### Sheet: ssvm1
TNFC
CD52
CD74
ITGB2
MS4A1
CD47
BASP1
GSTT1
MAOA
LCK
COL4A1
UPA
SERPINA1_1_HUMAN
FBLN1_1
LTBP4
MMP12
MMP9
TNC
ATP1B
SOCS1
STAT1
CCL2_HUMAN
CCL18_HUMAN
CCL19
CCL22
CCL27
CXCL9
DESMIN
IRF1
TAP2_1
APD
FABE
CYP2J2_HUMAN
PSMB10
PSMB8
PSMB9
IDO
KRT17
S100A8
S100A9
SPRR1A.SPRR1B
SPRR2_HUMAN
ENO2
TM4SF3
S100A7_HUMAN
FADS2
MGST1
RARRES3
KRT15
KRT16
KRT19
KRT6
KRT7
KRTHA1
MAGEF1
AKR1B10_HUMAN
C1QB
LAGY
CALML5_HUMAN
C1QA
ECGF1
S100A2_HUMAN
THH
SERPINA12
ISG15
IFI.78K_HUMAN
THRSP
WARS
PRG1
WARS_3PRIME
GAL
CST6
WIF1
IFITM1
TNA
BST2
LYZ_HUMAN
HLA.DRA_HUMAN
IFI27_HUMAN
IGHG_HUMAN
IGKC
TRAC
TRBC
HLA.DPA1_HUMAN
HLA.DPB1_HUMAN
HLA.DQB1_HUMAN
ARPC1B
IFI30
LAPTM5
IL1F7_HUMAN
CHIT1
DCD_HUMAN
G1P3_HUMAN
HLA.A_HUMAN
HLA.C_HUMAN
KAP10
LGALS2
SBEM_HUMAN
LCE3D_HUMAN
TSPAN11_1

### Sheet: ssvm2
TNFC
CD52
CD74
ITGB2
MS4A1
CD47
BASP1
GSTT1
MAOA
LCK
COL4A1
UPA
SERPINA1_1_HUMAN
FBLN1_1
LTBP4
MMP12
MMP9
TNC
ATP1B
SOCS1
STAT1
CCL2_HUMAN
CCL18_HUMAN
CCL19
CCL22
CCL27
CXCL9
DESMIN
IRF1
TAP2_1
APD
FABE
CYP2J2_HUMAN
PSMB10
PSMB8
PSMB9
IDO
KRT17
S100A8
S100A9
SPRR1A.SPRR1B
SPRR2_HUMAN
ENO2
TM4SF3
S100A7_HUMAN
FADS2
MGST1
RARRES3
KRT15
KRT16
KRT19
KRT6
KRT7
KRTHA1
AKR1B10_HUMAN
C1QB
LAGY
CALML5_HUMAN
C1QA
ECGF1
S100A2_HUMAN
THH
SERPINA12
ISG15
IFI.78K_HUMAN
THRSP
WARS
PRG1
FBLN1_3
WARS_3PRIME
GAL
CST6
WIF1
IFITM1
TNA
BST2
LYZ_HUMAN
HLA.DRA_HUMAN
IFI27_HUMAN
IGHG_HUMAN
IGKC
TRAC
TRBC
HLA.DPA1_HUMAN
HLA.DPB1_HUMAN
HLA.DQB1_HUMAN
ARPC1B
IFI30
LAPTM5
IL1F7_HUMAN
CHIT1
DCD_HUMAN
G1P3_HUMAN
HLA.A_HUMAN
HLA.C_HUMAN
KAP10
LGALS2
SBEM_HUMAN
LCE3D_HUMAN
TSPAN11_1

### Sheet: ssvm3
TNFSF13B
TNFC
CD52
CD74
ITGB2
CD47
BASP1
GSTT1
MAOA
LCK
COL4A1
UPA
SERPINA1_1_HUMAN
FBLN1_1
LTBP4
MMP12
MMP9
TNC
SOCS1
STAT1
CCL2_HUMAN
CCL18_HUMAN
CCL19
CCL22
CCL27
CXCL9
DESMIN
IRF1
TAP2_1
APD
FABE
CYP2J2_HUMAN
PSMB10
PSMB8
PSMB9
PSME2
IDO
KRT17
S100A8
S100A9
SPRR1A.SPRR1B
SPRR2_HUMAN
ENO2
TM4SF3
S100A7_HUMAN
SFN
FADS2
MGST1
RARRES3
KRT15
KRT16
KRT19
KRT6
KRT7
KRTHA1
MAGEF1
AKR1B10_HUMAN
C1QB
LAGY
CALML5_HUMAN
C1QA
ECGF1
S100A2_HUMAN
THH
SERPINA12
ISG15
IFI.78K_HUMAN
THRSP
WARS
PRG1
FBLN1_3
WARS_3PRIME
GAL
CST6
WIF1
IFITM1
TNA
BST2
LYZ_HUMAN
HLA.DRA_HUMAN
IFI27_HUMAN
IGHG_HUMAN
TRAC
TRBC
HLA.DPA1_HUMAN
HLA.DPB1_HUMAN
HLA.DQB1_HUMAN
ARPC1B
IFI30
LAPTM5
IL1F7_HUMAN
CHIT1
DCD_HUMAN
G1P3_HUMAN
HLA.A_HUMAN
HLA.C_HUMAN
KAP10
LGALS2
SBEM_HUMAN
LCE3D_HUMAN

### Sheet: limma
BIGLYCAN
LDHB
CRAT
PSMB10
CDM
NIDOGEN
MMP6
EPHB6
ADFP
M1S1
SULT2B1
IL2
CAV1
RPL10
BIRC2_1
CCND1
JUN
BRCA1
CASP4_HUMAN
BMP2
GPX3
FKBP1B
IQGAP2
TOP1
SFRP5
F13A
ITGA10_HUMAN
ITGB1
CDH5
HSPB1
STAT6
UQCRFS1
S100A12_HUMAN
COL16A1
ITGA2B
MPG
CCL22
CCL13_HUMAN
HPX
ACOT2_1_HUMAN
MAPK7
CD81
APC
FDXR
NAB2
EDN1
COL8A2
YWHAB
ALDH8_HUMAN
EGFR_1
ALG2
MRPS12
SNCA
RARRES3
ITGA3
BAK1
DPT
ATP1A2_2
LAMA5
SPARC
ACPP
PSMD3
HSPC302
ITGAV
S100A1
MATRIN3
VCAM1
ATP5B
COL18A1_2
BID
FN1
CD47
KRT8
EPHX1
RB
FANCG
ECHB
PPP2R1A
RPS6
CCL17
APEX
P73_1
BTG1
X18S
CD74
COL12A1
IGF2R
COL18A1_1
ID1
MAL
CCT4
ITGA2
HU.K4
TNFRSF8
TNFRSF5
KIAA1241
APOE
CCT3
PIN1.PIN1L
EIF3S6

### Sheet: sam
FAIM
CDKN2D
VEGF
TNFSF5
CDK7
COX6A1
RXRB
CDK9
CYP2E1
BMP2
FKBP38
GDF15_2
FANCG
CTAG2.CTAG1B.CTAG1A_HUMAN
CD1E_HUMAN
SNCA
HIC1
ATP1B3
ABME
CXCL9
OAS2
ATP5G3
TST
CMYC
PDI
NFKB1
ALG2
ITGAL
GLUD2
AGRIN
PSAPL1
PCNA
SULT1A1.SULT1A2.SULT1A3_HUMAN
HSPA6.HSPA7_HUMAN
MGST1
TAP2_1
CCNA2
PEBP
PFDN5
TIMP3
COMP
CD47
NEDD8
HBB.HBD_HUMAN
RBP4
VHL
ANXA9
SGP1_5PRIME
MAGED2
FKBP1A
THY1
CDKN2A_1
CREL
ADFP
HIF1A
NAB2
CVHSP
FAT
MKP.5
NFATCB_1
DRG2
GJB5
PPIF
GJA1
NFAT3
IDO
SART2
BIRC2_1
NOS2A
PPIC
CYP1B1
USP8
SERPINA3_HUMAN
MS4A1
LAT
NFATX
BSG
LTBP4
TAGLN
E2F2
LGALS8
RPS25
NDNL2
PIS1
PSMB2
TBX1
ITGA2
LDHB
S100A9
KIAA1241
BAX_1
FOSL2
CKS1
FEN1
MMP6
PSMD7
ATP5A1
GJB6
PSMA4
LIG3

### Sheet: ttest
ADFP
FLJ41947
CFL1
LGALS3
IBRDC2
HLA.DPA1_HUMAN
NDUFS1
S100A9
ELOVL5
CD74
RPL8
KPNA2
SPRR2_HUMAN
CD63
HVEM
STAT1
MAGEF1
COL4A5
GSN
COL1A1
NACA.NACAL
DKFZP762D096
CRIP2
TGFB1
CAPG
DNCLC1
RNASE1
MTA1
AGL
CDC10
H2AFZ
KRT7
SNHG6_HUMAN
MAGED4_HUMAN
DRAPC1
ODC1
C10ORF99
PHB
NME3
X2810428F02RIK
DST_1
RPS4X
TPI1
BIRC2_1
SERPINA12
GALNT11
KRTHB5
FN1_REPEAT.B
C21ORF33
FBLN1_4
CYP27A1_1
CD16_HUMAN
KRT15
DRG1
GJA1
ALDH3A2
TMSB4X
FBLN1_1
RPS5
RPL10
CRAT
FCGR1A
IER2
SEPP1
SPATA11
CD47
LGALS2
TF
RPL37A
LCE2B_HUMAN
PSMB9
APD
RPL13
MMP13
PLEC1
BARD1
FBLN1_3
RAB5C
TP53BP2
EGFR_1
LOC57149
EVL
NUP121
GSTO1
IL20RA
HSPA2
AHNAK.1
POMP
IRAK1
TOMM7
ASC
SNCA
CIRBP
CHI3L2_HUMAN
PLAC9.LOC389033
BAX_1
RPS2
IL1F7_HUMAN
WARS
TMEM149_2

### Sheet: lasso
CCL17
RPS27
S100A12_HUMAN
RPL15
KRT15
PGAM1
HSP84_5PRIME
HLA.DRA_HUMAN
IGLC_HUMAN
PRKAR1A
G1P3_HUMAN
LCE1B_HUMAN
