## Supplementary material for "GENEvaRX: A Novel AI-Driven Method and Web Tool Can Identify Critical Genes and Effective Drugs for Lichen Planus": DataSheet2.xlsx

### Sheet: ssvm1
AGRN
PLEKHG5
PER3
ENO1
KIF1B
MFN2
UBR4
ECE1
HSPG2
SFPQ
PTPRF
DHCR24
GSTM2
ATP1A1
NOTCH2
NBPF15
TXNIP
NBPF12
NBPF11
HRNR
FLG
FLG2
IVL
SPRR1A
SPRR1B
ADAR
GON4L
LMNA
PRRC2C
SOAT1
HMCN1
PTPRC
PKP1
LMOD1
PM20D1
CAPN2
ENAH
OBSCN
MTR
CLIP4
BIRC6
PLEKHH2
EPAS1
SPTBN1
RTN4
RPS27A
ATP6V1B1
ACTG2
MAP4K4
TFCP2L1
NEB
TANC1
ITGA6
TTN
COL3A1
COL5A2
STAT1
FN1
RPL37A
TNS1
DES
NCL
PTMA
COL6A3
RPSA
ALS2CL
NBEAL2
COL7A1
LAMB2
PARP14
MYLK
EIF4A2
TP63
CLDN1
ATP13A4
APOD
RPL35A
FGFR3
PTPN13
SPARCL1
SYNPO2
ACSL1
HMGCS1
HMGCR
VCAN
MCTP1
CAST
DIAPH1
SH3RF2
SPINK5
CD74
RPS14
ANXA6
SPARC
GABRP
DSP
TNXB
ITPR3
HSP90AB1
DST

### Sheet: ssvm2
AGRN
PLEKHG5
PER3
ENO1
KIF1B
MFN2
UBR4
ECE1
HSPG2
SFPQ
PTPRF
DHCR24
GSTM2
ATP1A1
NOTCH2
NBPF15
TXNIP
NBPF12
NBPF11
HRNR
FLG
FLG2
IVL
SPRR1A
SPRR1B
ADAR
GON4L
LMNA
PRRC2C
SOAT1
HMCN1
PTPRC
PKP1
LMOD1
PM20D1
CAPN2
ENAH
OBSCN
MTR
CLIP4
BIRC6
PLEKHH2
EPAS1
SPTBN1
RTN4
RPS27A
ATP6V1B1
ACTG2
MAP4K4
TFCP2L1
NEB
TANC1
ITGA6
TTN
COL3A1
COL5A2
STAT1
FN1
RPL37A
TNS1
DES
NCL
PTMA
COL6A3
RPSA
ALS2CL
NBEAL2
COL7A1
LAMB2
PARP14
MYLK
EIF4A2
TP63
CLDN1
ATP13A4
APOD
RPL35A
FGFR3
PTPN13
SPARCL1
SYNPO2
ACSL1
HMGCS1
HMGCR
VCAN
MCTP1
CAST
DIAPH1
SH3RF2
SPINK5
CD74
RPS14
ANXA6
SPARC
GABRP
DSP
TNXB
ITPR3
HSP90AB1
DST

### Sheet: ssvm3
AGRN
PLEKHG5
PER3
ENO1
KIF1B
MFN2
UBR4
ECE1
HSPG2
SFPQ
PTPRF
DHCR24
GSTM2
ATP1A1
NOTCH2
NBPF15
TXNIP
NBPF12
NBPF11
HRNR
FLG
FLG2
IVL
SPRR1A
SPRR1B
ADAR
GON4L
LMNA
PRRC2C
SOAT1
HMCN1
PTPRC
PKP1
LMOD1
PM20D1
CAPN2
ENAH
OBSCN
MTR
CLIP4
BIRC6
PLEKHH2
EPAS1
SPTBN1
RTN4
RPS27A
ATP6V1B1
ACTG2
MAP4K4
TFCP2L1
NEB
TANC1
ITGA6
TTN
COL3A1
COL5A2
STAT1
FN1
RPL37A
TNS1
DES
NCL
PTMA
COL6A3
RPSA
ALS2CL
NBEAL2
COL7A1
LAMB2
PARP14
MYLK
EIF4A2
TP63
CLDN1
ATP13A4
APOD
RPL35A
FGFR3
PTPN13
SPARCL1
SYNPO2
ACSL1
HMGCS1
HMGCR
VCAN
MCTP1
CAST
DIAPH1
SH3RF2
SPINK5
CD74
RPS14
ANXA6
SPARC
GABRP
DSP
TNXB
ITPR3
HSP90AB1
DST

### Sheet: limma
LYPLAL1
HELT
PMS1
EPS15
RHOB
ABI2
SYTL1
SULT1C2
MFSD8
DNALI1
FMN2
ACKR1
AFF3
SELENBP1
NUP155
MTERF4
MFSD6
BOLA1
SOCS5
NUDT12
ATG7
B3GALT6
TNFSF10
SLC6A20
NBPF6
C3orf20
B3GALNT1
UBXN11
ZNF620
ATG12
METTL6
HSPA4L
HERC5
PDE11A
RIMKLA
WDR36
WDR35
AQP10
RXFP1
EHHADH
ELOVL1
TMEM150C
TNN
TP53I3
TEX264
PRRT3
ACTBL2
SERINC5
GABRR3
FKBP1B
CYB5R1
PTH2R
DES
KLHL17
LAPTM5
LPGAT1
SMYD3
LGR6
PAQR9
MATN3
SLC44A5
TMEM240
AMT
TAGLN3
KCNC4
LNPEP
DMGDH
CR1L
PCGF1
NWD2
CD8B
AMY2A
QRFPR
SLC19A3
FOXN2
TNIK
KCNJ10
NCKAP1
A3GALT2
PADI4
LBX2
IFT57
TMEM52
NIT2
HEG1
CLGN
ARID5A
CTXN3
FCRL1
ATL2
CRYBA2
ASB17
CD46
CCNT2
OR2T35
WDR33
VAMP4
PTPRG
RPE
SRD5A2

### Sheet: sam
GPR3
IFI6
DLGAP3
RUFY4
CXCR1
WNT5A
ZBED2
BASP1
GPRIN1
PACSIN1
TTBK1

### Sheet: ttest
EPHB2
GPR3
IFI6
DLGAP3
SPRR1A
MNDA
SIX2
HK2
POTEI
RUFY4
CXCR1
WNT5A
ZBED2
LRRC15
C4orf48
BASP1
DCANP1
GPRIN1
DOK3
PACSIN1
TTBK1

### Sheet: lasso
TMEM52
GUCA2B
CYP4X1
S100A7
PEX13
FHL2
KCNJ3
KANSL1L
NMUR1
AFP
CDH18
UGT3A1
PRELID2
GABRA1
SFTA2
CD2AP
GSTA5
