## Supplementary material for "GENEvaRX: A Novel AI-Driven Method and Web Tool Can Identify Critical Genes and Effective Drugs for Lichen Planus": DataSheet3.xlsx

### Sheet: ssvm1
PSG7
SECTM1
FAM89A
SLC15A1
COL4A1
LCE2A
SPINK9
PSORS1C2
CX3CL1
ZSCAN18
ERP27
SERPINE2
ROR1
LCE2D
RBP1
SLC1A4
PAMR1
CRTAC1
IL1A
WFDC12
ISG20
ATP6V1C2
HIGD1A
COX7A1
CA2
MAOA
PPP1R14C
ERRFI1
KLK13
WNT4
DUSP14
KRT17
CSPG4
CCND2
RRAS2
FCN1
DDAH1
WNK4
KRT2
LY6G6C
ARHGEF16
FAM83A
SLC47A1
TEPP
SERPINA12
FBN2
AVPI1
CDH11
S100A7A
MOCOS
INA
OASL
HTRA1
PTPRZ1
CUEDC1
PTGS2
COMP
ATP6V0A4
ALOXE3
PNLIPRP3
THBS2
YOD1
STK40
MAMDC2
SLC25A23
LCE1A
SLC5A1
GGH
DEFB103B
FMO1
FETUB
PRSS3
ZNF462
IFI6
ATP12A
KLK10
LIPG
STAT1
CNTNAP2
LRRC20
BAMBI
NNAT
DACT2
LCN2
ALOX12B
CARD18
PI3
ZNF296
PSG4
SESN3
GPD1L
NFIX
PAQR8
CAPN14
KRT3
REEP6
MYO5A
ATP10B
FST
SLC27A2

### Sheet: ssvm2
PSG7
SECTM1
FAM89A
SLC15A1
COL4A1
LCE2A
SPINK9
PSORS1C2
CX3CL1
ZSCAN18
ERP27
SERPINE2
ROR1
LCE2D
RBP1
SLC1A4
PAMR1
CRTAC1
IL1A
WFDC12
ISG20
ATP6V1C2
HIGD1A
COX7A1
CA2
MAOA
PPP1R14C
ERRFI1
KLK13
WNT4
DUSP14
KRT17
CSPG4
CCND2
RRAS2
FCN1
DDAH1
WNK4
KRT2
LY6G6C
ARHGEF16
FAM83A
SLC47A1
TEPP
SERPINA12
FBN2
AVPI1
CDH11
S100A7A
MOCOS
INA
OASL
HTRA1
PTPRZ1
CUEDC1
PTGS2
COMP
ATP6V0A4
ALOXE3
PNLIPRP3
THBS2
YOD1
STK40
MAMDC2
SLC25A23
LCE1A
SLC5A1
GGH
DEFB103B
FMO1
FETUB
PRSS3
ZNF462
IFI6
ATP12A
KLK10
LIPG
STAT1
CNTNAP2
LRRC20
BAMBI
NNAT
DACT2
LCN2
ALOX12B
CARD18
PI3
ZNF296
PSG4
SESN3
GPD1L
NFIX
PAQR8
CAPN14
KRT3
REEP6
MYO5A
ATP10B
FST
SLC27A2

### Sheet: ssvm3
BASP1
SECTM1
LCE2A
CX3CL1
CD1C
ITGB2
HERC6
ERP27
UPK1A
SPOCK2
LCE2D
OAS1
IL1A
SLC46A3
WFDC12
COX7A1
CA2
LCP1
ARHGAP9
PPP1R14C
NLRP2
CYP2E1
ERRFI1
MAP4K1
KLK13
DUSP14
IRF8
KRT17
CSPG4
SLA
WNK4
LY6G6C
FOS
TSPAN13
ICOS
SERPING1
TEPP
SERPINA12
FBN2
TNFRSF10C
AKR1B10
PTPRCAP
SP110
S100A7A
LHX4
OASL
DDX17
BTN3A2
PTPRZ1
CUEDC1
CD247
MUC1
PTGS2
COMP
ZNF683
ALOXE3
PNLIPRP3
UBD
STK40
CST7
CD109
LRRC26
AIM2
SLC5A1
GPRC5A
CPVL
NKG7
DEFB103B
FMO1
FETUB
PRSS3
TP53INP2
LGALS2
KLK10
FCER1A
ATP1A3
CNTNAP2
LRRC20
IL7R
BAMBI
LCN2
ALOX12B
CARD18
LYPD6B
PI3
ZNF296
HAVCR2
SLC47A2
SESN3
ROR2
PAQR8
CD2
MAPRE2
PARVG
TTC14
MYO5A
ATP10B
CMTM7
HCST
ENPP1

### Sheet: limma
USO1
HLX
PDPK1
PSMC3IP
VWA5A
NEUROD4
CLEC4C
PLAG1
ZFAND2A
MAFF
PRDM13
ZNF260
EFEMP2
TRDMT1
TSGA10
FGF4
SMS
CCKAR
TEC
ARHGEF16
JAG2
ENTPD6
GRHPR
MRPL50
PURG
PWP2
TEX11
PPP3CC
DIAPH1
PRDM1
SERF1B
SP140L
CDH7
CRIP1
AHCTF1
TMF1
HAO1
BBS5
SMPD2
CDH9
RAD51C
PRSS12
SCMH1
ST6GAL1
TSPYL2
ZDHHC4
PRDM15
C14orf180
APOBEC3H
RASGEF1C
OSGEPL1
NEBL
TMBIM6
NOP2
SORBS1
PPP2R3B
COL8A2
RETN
SERPINB6
OR1S1
SAE1
AKIRIN1
NKIRAS1
C1orf116
SLC20A1
DMRTA1
PARP6
DNAJC1
IGSF1
POLR2H
MADD
E2F3
CLUL1
OVCA2
ACSL5
KATNAL1
HSD17B4
NGDN
PTP4A2
HEG1
RND1
ZNF304
TRAF7
GABRB2
ACVR2A
TMOD3
S100A4
ATG12
BHMT
EZH2
SGMS2
YWHAB
OR4D1
GNA14
PPP6C
ASB4
FETUB
PEX5
MYCBP
ERN2

### Sheet: sam
TMEM217
MBTPS1
GSTM4
MPHOSPH10
POLD1
FAM89A
FAM174B
SLC15A1
COL4A1
SH3D19
S100A1
CASK
ZSCAN18
ERP27
CAPNS1
KLK3
MYOT
WDR54
CRTAC1
DSCAM
NOTCH3
WFDC12
MRAP
UBXN11
PEX5
NBEAL2
HIGD1A
PI15
ZNF248
COX7A1
CA2
SREBF1
SON
DNAJB5
CENPB
CENPF
FBXO33
PPP1R14C
KRT14
SERINC3
ERRFI1
WNT4
DUSP14
KRT17
CCND2
INPP1
RRAS2
CACNA1S
TMEM52
WNK4
LY6G6C
EFCAB6
PAF1
PHKG2
FBXO43
TEX28
SLC47A1
TEPP
ATOX1
NRM
CPNE1
CLIC4
CACNA1H
UPF3A
ZNF613
TNFRSF10C
TBCD
MECR
CACNB4
MOCOS
PPOX
TFRC
LPCAT4
FN1
ICOSLG
SLIT2
HTRA1
PTPRZ1
SDK2
TMLHE
COMP
TMPO
TMEM41B
ALOXE3
ZNF438
PNLIPRP3
POMT2
HERC4
UGT2B7
SH2D4A
MAMDC2
PATL1
BAZ1B
TTLL3
DCXR
CRLF1
GGH
UNG
GMEB2
SOX13

### Sheet: ttest
FAM174B
COX7A1
PPP1R14C
INPP1
UGT2B7
ALOX12B
CARD18
ATP10B
KIAA1522
SLC27A2

### Sheet: lasso
LRPPRC
KIR2DL3
ARVCF
LEF1
CDC42BPG
